# Diverse mating phenotypes impact the spread of *wtf* meiotic drivers in *S. pombe*

**DOI:** 10.1101/2021.05.28.446231

**Authors:** José Fabricio López Hernández, Rachel M. Helston, Jeffrey J. Lange, R. Blake Billmyre, Samantha H. Schaffner, Michael T. Eickbush, Scott McCroskey, Sarah E. Zanders

## Abstract

Meiotic drivers are genetic loci that break Mendel’s law of segregation to be transmitted into more than half of the offspring produced by a heterozygote. The success of a driver relies on outcrossing because drivers gain their advantage in heterozygotes. It is, therefore, curious that *Schizosaccharomyces pombe*, a species reported to rarely outcross, harbors many meiotic drivers. To address this paradox, we measured mating phenotypes in *S. pombe* natural isolates. We found that the propensity to inbreed varies between natural isolates and can be affected both by cell density and by the available sexual partners. Additionally, we found that the observed level of inbreeding slows, but does not prevent, the spread of a *wtf* meiotic driver in the absence of additional fitness costs. These analyses reveal parameters critical to understanding the evolution of *S. pombe* and help explain the success of meiotic drivers in this species.
