## Supplemental File 1 for "Diverse mating phenotypes impact the spread of *wtf* meiotic drivers in *S. pombe*"

### Sheet: Sheet2
Information taken from Tusso et a., (2015) Supp fig 1, Sp proportion data taken from Supp fig S3
Strains used in this study
NBRP ID	JB#	Proportion Sp	Other strains IDs	Location collected	Continent collected	Substrate	Jeffares et al., (2015)	Nieuwenhuis 2018 observation	Nieuwenhuis 2018 classification
FY28959	JB758	0.0379221	NOTT30;NCYC936;CBS10394	Sri Lanka	Asia	fermenting toddy
FY28989	JB864	0.0509091	NOTT28*;ATCC24751; CBS10391;NCYC132	Africa	Africa	African Millet Beer
FY29052	JB953	0.0576623	PHAFF65-116	Australia	Australia	exudate of a Eucalyptus? Tree
FY28965	JB837	0.0779221	NOTT1;UWOPS92.229.4	Mexico	Americas	Tequilla
FY28994	JB871	0.0883117	NOTT35;CBS2628;NCYC3436	Pakistan	Asia	palm wine, made from Borassus flabellifer
FY29033	JB916	0.0914286	NOTT80;CBS352;DBVPG6373	Indonesia	Asia	arrack factory (distilled alcoholic drink made from sap of the coconut flower)	Switcher	Mating	h-N (4P3K)
FY25282	JB1197	0.0997403	NBRC0340;NOTT159; AJ14275;IFO0340;JCM1846	ND	ND	ND
FY29091	JB1206	0.12	NBRC10569;NOTT168	ND	ND	ND
FY29090	JB1205	0.142338	NBRC10568;NOTT167	ND	ND	ND
FY28996	JB874	0.218701	NOTT38;CBS5682; DBVPG6376;NCYC3421	South Africa	Africa	millet beer
FY28981	JB853	0.23013	NOTT17;UFMGA1000;CBS10465	Brazil (Belo Horizonte)	Americas	must of Brazilian cachaça	switcher	Mating	h90
FY29044	JB939	0.23013	CLIB842	Spain	Europe	winemaking	Switcher	Mating	h90
FY28976	JB848	0.245195	NOTT12;UFMGR428; CBS10475	Brazil (Aracaju)	Americas	frozen pulp of Eugenia uniflora ("pitanga", Myrtaceae)
FY29092	JB1207	0.24987	NBRC10570;NOTT169	ND	ND	ND
#N/A	JB872	0.275325	NOTT36;CBS2775;IFO0347; NBRC0347;NCYC3418	Japan	Asia	fermenting molasses
FY28968	JB840	0.281558	NOTT4;UFMGR435;CBS10458	Brazil (Aracaju)	Americas	frozen pulp of Eugenia uniflora ("pitanga", Myrtaceae)
FY28970	JB842	0.286753	NOTT6;UFMGA602;CBS10460	Brazil (Belo Horizonte)	Americas	must of Brazilian cachaça
FY28986	JB858	0.291429	NOTT22;UFMGA738;CBS10464	Brazil (Belo Horizonte)	Americas	must of Brazilian cachaça
FY28980	JB852	0.291948	NOTT16;UFMGA529;CBS10462	Brazil (Belo Horizonte)	Americas	must of Brazilian cachaça
FY29031	JB914	0.292468	NOTT78;CBS357;DBVPG6280;CLIB834	Jamaica	Americas	molasses
FY28966	JB838	0.295584	NOTT2;UWOPS94.422.2	Mexico	Americas	Tequilla
FY28969	JB841	0.297662	NOTT5;UFMGA1263;CBS10469	Brazil (Vicosa)	Americas	must of Brazilian cachaça
FY28974	JB846	0.300779	NOTT10;UFMGA826;CBS10465	Brazil (Belo Horizonte)	Americas	must of Brazilian cachaça	Switcher	Mating	h90
FY29068	JB1180	0.303377	Kambucha_YFS276;NOTT132	ND	ND	ND	NA	Mating	h90
FY28982	JB854	0.305455	NOTT18;UFMGR427;CBS10474	Brazil (Aracaju)	Americas	frozen pulp of Eugenia uniflora ("pitanga", Myrtaceae)
FY29030	JB913	0.306494	NOTT77;CBS1058	Indonesia	Asia	molasses
FY29027	JB910	0.329351	NOTT74;DBVPG6449;CBS1062; IFO0344;NRRLY-1358	ND	ND	cane sugar molasses
FY28963	JB762	0.33039	NOTT75;CBS358;DBVPG6374	ND	ND	ND
FY28988	JB862	0.341299	NOTT26;NCYC380;CBS10392	ND	ND	raw cane sugar
FY29020	JB900	0.349091	NOTT64;Y831	South Africa	Africa	industrial glucose
FY28973	JB845	0.354286	NOTT9;UFMGR434;CBS10476	Brazil (Aracaju)	Americas	frozen pulp of Eugenia uniflora ("pitanga", Myrtaceae)
FY29022	JB902	0.371948	NOTT66;CBS374	Netherlands (Delft)	Europe	molasses	NA	Mating	h90
FY29006	JB884	0.376104	NOTT48;DBVPG2810	Malta	Europe	wine
FY25303	JB917	0.398442	NOTT81;CBS1057;DBVPG6375	Sweden	Europe	brewer's yeast
FY25308	JB1117	0.402078	YHL281;Zimmer1987_0208	Holland	Europe	malt
FY29048	JB943	0.417662	CLIB846	France	Europe	winemaking
FY29019	JB899	0.440519	NOTT63;Y470?	ND	ND	ND
FY29060	JB1171	0.442597	CECT12622;NOTT123;IFI356	ND	ND	grape juice
FY29040	JB934	0.447792	CLIB837	France	Europe	winemaking
FY29035	JB929	0.455584	NOTT93;CBS1063; DBVPG6450;NRRLY-1362	ND	ND	cane sugar molasses
FY29054	JB1154	0.46026	AWRI1875	Australia (Barossa Valley)	Australia	ND
FY28995	JB873	0.46026	NOTT37;CBS5680; DBVPG6448;NCYC3422	Poland	Europe	apple
FY25289	JB1110	0.469091	YHL266;Zimmer1987_0209	ND	ND	red current jelly
FY29034	JB918	0.496104	NOTT82;CBS1059	Mauritius	Other	cane sugar
FY28955	JB4	0.499221	CBS5557;CCY44-6-1;CBS10393; DBVPG6275;JCM8262;NBRC1608;NCYC683	Spain	Europe	Listan grapes
FY28997	JB875	0.526234	NOTT39;CBS7335	Spain	Europe	alpechín (water which oozes from a heap of olives)
FY29000	JB878	0.567273	NOTT42;DBVPG2804	Malta	Europe	wine
FY29036	JB930	0.575584	NOTT94;FRR2208	Australia (Nundah)	Australia	glace syrup
FY29047	JB942	0.641558	CLIB845	France	Europe	winemaking
FY29037	JB931	0.768831	NOTT95;FRR2535	ND	ND	raspberry cordial concentrate
FY29062	JB1174	0.861818	CECT12918;NOTT126;IFI2139	ND	ND	grape juice
FY28992	JB869	0.958442	NOTT33;Y0036;CBS10498	South Africa	Africa	wine
#N/A	JB22	0.961558	Leupolds 972 derived h-; CBS10395;NCYC1430	France	Europe	rotten grapes
FY29043	JB938	0.962078	CLIB841	France	Europe	winemaking	Switcher	Mating	h90
FY28961	JB760	0.962597	NOTT50;DBVPG2812	Italy (Sicily)	Europe	grape must treated with SO2
FY28993	JB870	0.962597	NOTT34;Y0037;CBS10499	South Africa	Africa	wine
FY29001	JB879	0.962597	NOTT43;DBVPG2805	Malta	Europe	wine
