## Supplemental File 2 for "Diverse mating phenotypes impact the spread of *wtf* meiotic drivers in *S. pombe*"

### Sheet: 1X
Table #		Before meiosis									After meiosis
1	Cross	Full genotype parental 1	Frequency Parental 1	SEZYP1	Parental 1 Assayed	Full genotype parental 2	Frequency Parental 2	SEZYP2	Parental 2 Assayed	Total colonies genotyped G0	Predicted random mating frequency Parental 1	Observed Frequency Parental 1	Total genotyped as Parental 1	Predicted random mating frequency Parental 2	Observed Frequency Parental 2	Total genotyped as Parental 2	Predicted random mating frequency Recombinant	Observed Frequency Recombinant	Total genotyped as recombinant	Transmission lys- marker in recombinants	Transmissio ura- marker in recombinants	Transmission his- marker in recombinants	Total colonies genotyped G1	Inbreeding coefficient	Experiment
	SEZY2254xSEZY2254	lys4-	0.459	SEZY2254	123	ura4-,his3-	0.541	SEZY2245	144	266	0.27	0.43	122	0.35	0.44	127	0.37	0.13	38	0.45	0.37	0.53	287	0.648649	1
	SEZY2254xSEZY2254	lys4-	0.549	SEZY2254	95	ura4-,his3-	0.451	SEZY2245	78	173	0.36	0.41	156	0.27	0.4	152	0.37	0.2	76	0.46	0.47	0.54	384	0.459459	2
	SEZY2254xSEZY2254	lys4-	0.456	SEZY2254	172	ura4-,his3-	0.544	SEZY2245	205	377	0.27	0.43	156	0.36	0.39	146	0.37	0.18	66	0.41	0.41	0.53	366	0.513514	3
	SEZY2254xSEZY2254	lys4-	0.536679	SEZY44	139	ura4-,his3-	0.463321	SEZY3381	120	259	0.35	0.46	159	0.28	0.32	108	0.37	0.22	75	0.48	0.47	0.49	342	0.405405	4
	SEZY2254xSEZY2254	lys4-	0.560606	SEZY44	148	ura4-,his3-	0.439394	SEZY3381	116	264	0.38	0.35	118	0.25	0.47	161	0.37	0.18	63	0.44	0.49	0.4	342	0.513514	5
	SEZY2254xSEZY2254	lys4-	0.519802	SEZY44	105	ura4-,his3-	0.480198	SEZY3381	97	202	0.33	0.52	178	0.29	0.31	107	0.37	0.16	56	0.48	0.48	0.45	341	0.567568	6
	SEZY44_345xSEZY3381_3567	lys4-	0.424	SEZY44_SEZY44345	120	ura4-,his3-	0.576	SEZY3381_SEZY3567	163	283	0.24	0.25	54	0.39	0.42	90	0.37	0.32	68	0.53	0.46	0.49	212	0.135135	1
	SEZY44_345xSEZY3381_3567	lys4-	0.55	SEZY44_SEZY44345	88	ura4-,his3-	0.45	SEZY3381_SEZY3567	72	160	0.36	0.28	65	0.26	0.39	92	0.37	0.33	79	0.42	0.53	0.41	236	0.108108	2
	SEZY44_345xSEZY3381_3567	lys4-	0.417	SEZY44_SEZY44345	130	ura4-,his3-	0.583	SEZY3381_SEZY3567	182	312	0.23	0.28	73	0.4	0.33	87	0.36	0.39	103	0.36	0.58	0.36	263	-0.0833333	3
		Before meiosis									After meiosis
2	Cross	Full genotype parental 1	Frequency Parental 1	SEZYP1	Parental 1 Assayed	Full genotype parental 2	Frequency Parental 2	SEZYP2	Parental 2 Assayed	Total colonies genotyped G0	Predicted whole outrcrossing (h+ x h-) frequency Parental 1	Observed Frequency Parental 1	Total genotyped as Parental 1	Predicted whole outrcrossing (h+ x h-) frequency Parental 2	Observed Frequency Parental 2	Total genotyped as Parental 2	Predicted whole outrcrossing (h+ x h-) frequency recombinant	Observed Frequency Recombinant	Total genotyped as recombinant	Transmission lys- marker in recombinants	Transmissio ura- marker in recombinants	Transmission his- marker in recombinants	Total colonies genotyped G1	Inbreeding coefficient	Experiment
	SEZY44xSEZY3381	lys4-	0.433	SEZY44	103	ura4-,his3-	0.567	SEZY3381	135	238	0.06	0.14	46	0.2	0.14	46	0.74	0.73	245	0.51	0.47	0.49	337	0.980533	1
	SEZY44xSEZY3381	lys4-	0.448	SEZY44	65	ura4-,his3-	0.552	SEZY3381	79	143	0.13	0.14	32	0.13	0.14	33	0.75	0.72	169	0.51	0.52	0.46	234	0.9808	2
	SEZY44xSEZY3381	lys4-	0.468	SEZY44	22	ura4-,his3-	0.532	SEZY3381	198	372	0.13	0.12	22	0.13	0.15	29	0.75	0.73	139	0.5	0.55	0.42	190	0.980533	3
	SEZY345xSEZY3567	lys4-	0.52	SEZY345	179	ura4-,his3-	0.48	SEZY3567	165	344	0.15	0.1	38	0.11	0.11	42	0.75	0.79	303	0.44	0.53	0.41	383	0.978933	1
	SEZY345xSEZY3567	lys4-	0.476	SEZY345	78	ura4-,his3-	0.524	SEZY3567	86	164	0.13	0.14	22	0.13	0.08	12	0.75	0.78	123	0.56	0.46	0.56	157	0.9792	2
	SEZY345xSEZY3567	lys4-	0.503	SEZY345	158	ura4-,his3-	0.497	SEZY3567	156	314	0.13	0.13	46	0.13	0.13	45	0.75	0.74	264	0.5	0.5	0.49	355	0.980267	3
		Before meiosis									After meiosis
3	Cross	Full genotype parental 1	Frequency Parental 1	SEZYP1	Parental 1 Assayed	Full genotype parental 2	Frequency Parental 2	SEZYP2	Parental 2 Assayed	Total colonies genotyped G0	Predicted random mating frequency Parental 1	Observed Frequency Parental 1	Total genotyped as Parental 1	Predicted random mating frequency Parental 2	Observed Frequency Parental 2	Total genotyped as Parental 2	Predicted random mating frequency Recombinant	Observed Frequency Recombinant	Total genotyped as recombinant	Transmission ade- marker in recombinants	Transmission leu- marker in recombinants	Transmission ura- marker in recombinants	Transmission lys- marker in recombinants	Inbreeding coefficient	Total colonies genotyped G1	Experiment
	SEZY1178xSEZY2254	lys4-	0.6	SEZY2254	102	leu1, ura4, ade6-::HYG+	0.4	SEZY1178	68	170	0.39	0.36	123	0.19	0.42	144	0.45	0.22	75	0.49	0.64	0.45	0.46	0.511111	342	1
	SEZY1178xSEZY2254	lys4-	0.7	SEZY2254	91	leu1, ura4, ade6-::HYG+	0.3	SEZY1178	39	130	0.52	0.48	163	0.12	0.33	114	0.39	0.19	64	0.5	0.5	0.5	0.38	0.512821	341	2
	SEZY1178xSEZY2254	lys4-	0.570681	SEZY2254	109	leu1, ura4, ade6-::Hyg+	0.429319	SEZY1178	82	191	0.36	0.3	102	0.21	0.43	148	0.46	0.27	91	0.51	0.51	0.52	0.52	0.413043	341	3
	SEZY925xSEZY2254	lys4-	0.575949	SEZY2254	91	leu1, ura4, ade6-::G418+	0.424051	SEZY925	67	158	0.36	0.35	121	0.21	0.43	147	0.46	0.22	74	0.42	0.45	0.59	0.47	0.521739	342	1
	SEZY925xSEZY2254	lys4-	0.572192	SEZY2254	107	leu1, ura4, ade6-::G418+	0.427808	SEZY925	80	187	0.36	0.31	106	0.21	0.41	141	0.46	0.28	94	0.5	0.49	0.61	0.5	0.391304	341	2
	SEZY925xSEZY2254	lys4-	0.544444	SEZY2254	98	leu1, ura4, ade6-::G418+	0.455556	SEZY925	82	180	0.33	0.32	110	0.24	0.46	157	0.47	0.22	75	0.47	0.43	0.58	0.54	0.531915	342	3
						Recombinant phenotypes from robotics and scoring sheets
4	Manual collection
	Robotics collection		SEZY2254 X SEZY2245						SEZY(44/345) X SEZY(3381/2567)			SEZY44 X SEZY3381			SEZY345 X SEZY3567
		Genotype/Experiment	1	2	3	4	5	6	1	2	3	1	2	3	1	2	3
		his-,ura-,lys-	3	17	9	13	6	9	10	13	15	28	26	23	43	23	38
	SEZY2245 ura4-,his3-	his-,ura-,lys+	127	152	145	108	161	107	90	92	87	46	33	29	42	12	45
		his-,ura+,lys-	8	5	11	11	13	7	14	10	6	43	27	17	37	23	45
		his-,ura+,lys+	9	19	15	11	12	11	9	9	16	49	24	19	45	23	47
		his+,ura-,lys-	6	13	6	12	9	11	12	10	16	53	34	29	53	23	48
		his+,ura-,lys+	5	6	12	12	10	5	9	19	29	33	28	24	64	11	46
	Parental SEZY2254 lys4-	his+,ura+,lys-	122	156	157	159	118	178	54	65	73	46	33	22	38	22	46
		his+,ura+,lys+	7	16	12	16	13	13	14	18	21	39	30	27	61	20	40
	Discordant	Discordant % from recombinants	0	0	0	0	0	0	0	0	0	0	0	0	0	0	0
5			SEZY1178 x SEZY2254			Table 6			SEZY925 x SEZY2254
		Genotype/Experiment	1	2	3			Genotype/Experiment	1	2	3
		leu-,ura-,ade-,lys-,HYG+	9	5	8			leu-,ura-,ade-,lys-,G418+	3	5	11
	Parental SEZY1178 leu1-, ura4-, ade6-::HYG+	leu-,ura-,ade-,lys+,HYG+	144	114	148		Parental 925 leu1-, ura4-, ade6-::G418+	leu-,ura-,ade-,lys+,G418+	147
		leu-,ura-,ade+,lys-,HYG-	4	4	7			leu-,ura-,ade+,lys-,G418-	5	3	7
		leu-,ura-,ade+,lys+,HYG-	3	3	8			leu-,ura-,ade+,lys+,G418-	14	8	1
		leu-,ura+,ade-,lys-,HYG+	6	2	8			leu-,ura+,ade-,lys-,G418+	2	5	2
		leu-,ura+,ade-,lys+,HYG+	8	8	3			leu-,ura+,ade-,lys+,G418+	2	4	4
		leu-,ura+,ade+,lys-,HYG-	7	1	3			leu-,ura+,ade+,lys-,G418-	5	7	6
		leu-,ura+,ade+,lys+,HYG-	9	7	6			leu-,ura+,ade+,lys+,G418-	2	2	1
		leu+,ura-,ade-,lys-,HYG+	3	3	9			leu+,ura-,ade-,lys-,G418+	6	10	3
		leu+,ura-,ade-,lys+,HYG+	5	8	2			leu+,ura-,ade-,lys+,G418+	5	8	4
		leu+,ura-,ade+,lys-,HYG-	3	6	3			leu+,ura-,ade+,lys-,G418-	7	5	7
		leu+,ura-,ade+::HYG-,lys+	5	1	7			leu+,ura-,ade+,lys+,G418-	2	6	9
		leu+,ura+,ade-,lys-,HYG+	2	2	8			leu+,ura+,ade-,lys-,G418+	6	1	4
		leu+,ura+,ade-,lys+,HYG+	3	4	7			leu+,ura+,ade-,lys+,G418+	7	4	7
	Parental 2254 lys4-	leu+,ura+,ade+,lys-,HYG-	123	163	102		Parental 2254 lys4-	leu+,ura+,ade+,lys-,G418-	121
		leu+,ura+,ade+,lys+,HYG-	5	5	7			leu+,ura+,ade+,lys+,G418-	4	2	7
	Discordant	leu-,ura-,ade+,lys-,HYG+		1			Discordant	leu-,ura-,ade-,lys-,G418-	1
		leu-,ura-,ade+,lys+,HYG+	1	1	2			leu+,ura-,ade+,lys+,G418+	1		1
		leu+,ura+,ade+,lys-,HYG+	1		2			leu+,ura+,ade+,lys+,G418+	2	2
		leu+,ura+,ade+,lys+,HYG+	1	2	1			leu+,ura+,ade+,lys-,G418+		1	1
		Discordant %	4	6.34921	5.49451			Discordant %	5.40541	4.10959	2.66667

### Sheet: MultipleDensities
		Genotyping before meiosis	Full genotype parental 1	Frequency Parental 1	SEZYP1	Parental 1 Assayed	Full genotype parental 2	Frequency Parental 2	SEZYP2	Parental 2 Assayed	Total colonies genotyped G0
	Sp	SEZY2254 X SEZY2245 0.1X	lys4-	0.596491	SEZY2254	68	ura4-, his3-	0.403509	SEZY2245	46	114
		SEZY(44_345) X SEZY(3381_3567) 0.1X	lys4-	0.521739	SEZY44 and SEZY44345	84	ura4-, his3-	0.478261	SEZY3381 and SEZY3567	77	161
		SEZY4351 X SEZY4353 0.1X	ura4-	0.513513	SEZY4351	76	ade6-::hphMX4+, lys1-::kanMX4+	0.486486	SEZY4353	72	148
	Sk	SEZY320 X SEZY707 0.1X	ura4-::natMX4	0.51579	SZY320	49	ade6-::hphMX4+, lys1-::kanMX4+	0.48421	SZY707	46	95
		SEZY871 X SEZY1516 0.1X	leu1-::hphMX4	0.429412	SEZY871	146	ade6-::G418	0.570588	SEZY1516	194	340
	Sp	Genotyping after meiosis	Predicted Frequency Parental 1	Observed Frequency Parental 1	Total genotyped as Parental 1	Predicted Frequency Parental 2	Observed Frequency Parental 2	Total genotyped as Parental 2	Predicted Frequency Recombinant	Observed Frequency Recombinant	Total genotyped as recombinant	Transmission marker lys- in recombinants	Transmission marker ade- in recombinants	Transmission marker ura- in recombinants	Total colonies genotyped G1	G of fit Gtest pvalue	Inbreeding Coefficient
		SEZY4351 X SEZY4353 0.1X	0.33	0.58	187	0.3	0.35	111	0.37	0.07	22	0.45	0.68	0.59	320	8e-07	0.816533
		SEZY4351 X SEZY4353 1X	0.33	0.47	149	0.3	0.37	119	0.37	0.16	52	0.4	0.56	0.46	320	1	0.56635
		SEZY4351 X SEZY4353 10X	0.33	0.36	116	0.3	0.45	143	0.37	0.19	61	0.57	0.48	0.56	320	0.207063	0.491295
		Genotyping after meiosis	Predicted Frequency Parental 1	Observed Frequency Parental 1	Total genotyped as Parental 1	Predicted Frequency Parental 2	Observed Frequency Parental 2	Total genotyped as Parental 2	Predicted Frequency Recombinant	Observed Frequency Recombinant	Total genotyped as recombinant	Transmission marker lys- in recombinants	Transmission marker ura- in recombinants	Transmission marker his- in recombinants	Total colonies genotyped G1	G of fit Gtest pvalue	Inbreeding Coefficient
		SEZY2254 X SEZY2245 0.1X	0.42	0.68	98	0.22	0.3	43	0.36	0.02	3	0	0.33	0.33	144	2e-07	0.942295
		SEZY2254 X SEZY2245 1X	0.42	0.45	65	0.22	0.4	57	0.36	0.15	22	0.68	0.64	0.5	144	1	0.576833
		SEZY2254 X SEZY2245 10X	0.42	0.57	82	0.22	0.28	41	0.36	0.15	21	0.33	0.43	0.33	144	0.907512	0.596068
		SEZY(44_345) X SEZY(3381_3567) 0.1X	0.33	0.35	51	0.29	0.26	37	0.37	0.39	56	0.54	0.43	0.54	144	0.796613	0.0390011
		SEZY(44_345) X SEZY(3381_3567) 1X	0.33	0.4	57	0.29	0.23	33	0.37	0.38	54	0.52	0.37	0.59	144	1	0.00189394
		SEZY(44_345) X SEZY(3381_3567) 10X	0.33	0.3	43	0.29	0.31	44	0.37	0.4	57	0.42	0.46	0.4	144	0.346766	0.113215
	Sk	Genotyping after meiosis	Predicted Frequency Parental 1	Observed Frequency Parental 1	Total genotyped as Parental 1	Predicted Frequency Parental 2	Observed Frequency Parental 2	Total genotyped as Parental 2	Predicted Frequency Recombinant	Observed Frequency Recombinant	Total genotyped as recombinant	Transmission marker lys- in recombinants	Transmission marker ade- in recombinants	Transmission marker ura- in recombinants	Total colonies genotyped G1	G of fit Gtest pvalue	Inbreeding Coefficient
		SEZY320 X SEZY707 0.1X	0.36	0.34	112	0.27	0.39	128	0.37	0.26	85	0.48	0.53	0.51	325	0.29385	0.296752
		SEZY320 X SEZY707 1X	0.36	0.34	109	0.27	0.38	122	0.37	0.29	94	0.41	0.51	0.37	325	1	0.222291
		SEZY320 X SEZY707 10X	0.36	0.3	96	0.27	0.33	108	0.37	0.37	121	0.45	0.53	0.55	325	0.001551	0.017219
		Genotyping after meiosis	Predicted Frequency Parental 1	Observed Frequency Parental 1	Total genotyped as Parental 1	Predicted Frequency Parental 2	Observed Frequency Parental 2	Total genotyped as Parental 2	Predicted Frequency Recombinant	Observed Frequency Recombinant	Total genotyped as recombinant	Transmission marker leu- in recombinants	Transmission marker ade- in recombinants	Total colonies genotyped G1	G of fit Gtest pvalue	Inbreeding Coefficient
		SEZY871 X SEZY1516 0.1X	0.43	0.54	182	0.32	0.29	98	0.25	0.18	60	0.48	0.47	340	1	0.286209
		SEZY871 X SEZY1516 1X	0.43	0.5	171	0.32	0.32	109	0.25	0.18	60	0.52	0.45	340	1	0.286209
		SEZY871 X SEZY1516 10X	0.43	0.42	144	0.32	0.35	120	0.25	0.22	76	0.54	0.45	340	0.0324925	0.0958642
	Manual collection		SEZY2254 X SEZY2245			SEZY(44/345) X SEZY(3381/2567)
	Robotics collection	Density/genotype	0.1X	1X	10X	0.1X	1X	10X
		his-,ura-,lys-	0	5	2	7	8	4
	Parental SEZY2245, ura4-, his3-	his-,ura-,lys+	43	76	64	93	54	109
		his-,ura+,lys-	0	5	2	13	12	12
		his-,ura+,lys+	1	1	3	10	12	7
		his+,ura-,lys-	0	5	3	10	8	8
		his+,ura-,lys+	1	4	4	7	4	14
	Parental SEZY2254, lys4-	his+,ura+,lys-	98	79	105	128	98	115
		his+,ura+,lys+	1	2	7	9	10	12
	Discordant	Discordant % from recombinants	0	0	0	0	0	0
			SEZY4351 X SEZY4353
		Density/Genotype	0.1X	1X	10X
		ade-,lys-,ura-,hphMX4+,kanMX4+	7	8	12
	Parental SEZY4353 ade6-::hphMX4+, lys1-::kanMX4+	ade-,lys-,ura+,hphMX4+,kanMX4+	111	119	143
		ade-,lys+,ura-,hphMX4+,kanMX4-	4	7	8
		ade-,lys+,ura+,hphMX4+,kanMX4-	2	13	7
		ade+,lys-,ura-,hphMX4-,kanMX4+	2	8	13
		ade+,lys-,ura+,hphMX4-,kanMX4+	1	5	9
	Parental SEZY4351 ura4-	ade+,lys+,ura-,hphMX4-,kanMX4-	187	149	116
		ade+,lys+,ura+,hphMX4-,kanMX4-	2	10	8
	Discordant	ade-,lys-,ura-,hphMX4+,kanMX4-			1
		ade-,lys+,ura-,hphMX4+,kanMX4+,		1
		ade-,lys+,ura+,hphMX4+,kanMX4+	2		1
		ade+,lys+,ura+,hphMX4+,kanMX4+	1		2
		ade+,lys+,ura+,hphMX4-,kanMX4+	1
		Discordant % from recombinants	18.1818	1.92308	6.55738
			SEZY320 X SEZY707
		Density/Genotype	0.1X	1X	10X
		ade-,lys-,ura-,hphMX4+,kanMX4+,natMX4+	11	17	15
	Parental 707, ade60, lys1-	ade-,lys-,ura+,hphMX4+,kanMX4+,natMX4-	128	122	108
		ade-,lys+,ura-,hphMX4+,kanMX4-,natMX4+	15	11	25
		ade-,lys+,ura+,hphMX4+,kanMX4-,natMX4-	19	18	22
		ade+,lys-,ura-,hphMX4-,kanMX4+,natMX4+	15	6	24
		ade+,lys-,ura+,hphMX4-,kanMX4+,natMX4-	15	16	16
	Parental 320, ura4-	ade+,lys+,ura-,hphMX4-,kanMX4-,natMX4+	112	109	96
		ade+,lys+,ura+,hphMX4-,kanMX4-,natMX4-	7	22	14
	Discordant	ade-,lys+,ura-,hphMX4-,kanMX4-,natMX4+			1
		ade-,lys+,ura+,hphMX4+,kanMX4+,natMX4-			1
		ade-,lys+,ura+,hphMX4+,kanMX4+,natMX4+		2
		ade+,lys+,ura-,hphMX4-,kanMX4+,natMX4+	2
		ade+,lys+,ura-,hphMX4+,kanMX4+,natMX4+		1	1
		ade+,lys+,ura+,hphMX4+,kanMX4+,natMX4+	1
		ade+,lys+,ura+,hphMX4+,kanMX4-,natMX4+		1
		ade+,lys+,ura+,hphMX4+,kanMX4-,natMX4-			1
		ade+,lys+,ura+,hphMX4+,kanMX4+,natMX4-			1
		Discordant % from recombinants	3.52941	4.25532	4.13223
			SEZY871 X SEZY1516 10X
		Density/Genotype	0.1X	1X	10X
		leu-,ade-,hphMX4+,kanMX4+	29	29	41
	Parental 871, leu1-::hphMX4+	leu-,ade+,hphMX4+,kanMX4-	182	171	144
	Parental 1516, ade6-::kanMX4+	leu+,ade-,hphMX4-,kanMX4+	98	109	120
		leu+,ade+,hphMX4-,kanMX4-	27	26	34
	Discordant	leu+,ade-,hphMX4+,kanMX4+		1
		leu+,ade+,hphMX4+,kanMX4-	1	1
		leu+,ade+,hphMX4+,kanMX4+	3	1	1
		Discordant % from recombinants	4.3956	3.44828	0.900901
