## Supplemental File 3 for "Diverse mating phenotypes impact the spread of *wtf* meiotic drivers in *S. pombe*"

### Sheet: Strains
yeast strains used
strain	isolate	other names	genotype	reference
SZY13	Sk		WT S. kambucha h90	Singh and Klar, 2002
SZY44	Sp	GP745	h-, lys4-95	from Gerry Smith's lab
SZY45	Sp	GP50	WT S. pombe h90	from Gerry Smith's lab
SZY180	Sk		h90 lys1∆::kanMX4	Zanders et al., 2014
SZY186	Sk		h90 ade6∆::hphMX4	Zanders et al., 2014
SZY320	Sk		h90, ura4∆::NATMX4	Zanders et al., 2014
SZY345	Sp	GP1682	h+, lys4-95	from Gerry Smith's Lab
SZY634	Sp		h90, arg3-D1, ura4-D18, his3-D1	This publication
SZY643	Sp		h90, leu1-32, ura4-D18	Nuckolls et al., 2017
SZY707	Sk		h90, lys1∆::kanMX4, ade6∆::hphMX4	This publication
SZY871	Sk		h90, leu1Δ::hphMX4	Nuckolls et al., 2017
SZY925	Sp		h90, leu1-32, ura4-D18, ade6-::kanMX4::ade6-	Nuckolls et al., 2017
SZY1147	FY28974		WT h90	F. yeast collection
SZY1150	FY29033		WT h90	F. yeast collection
SZY1178	Sp		h90; leu1-32; ura4-D18; ade6-::hphMX4::ade6-	Bravo Núñez et al., 2020
SZY1516	Sk		h90, his5∆::natMX4, ade6-::kanMX4::ade6-	Bravo Núñez et al., 2020
SZY2245	Sp		h90, ura4-D18 , his3-D1	This publication
SZY2254	Sp		h90, lys4-95	Bravo Núñez et al., 2020
SZY2464	Sp		h90, ade6Δ::hphMX4	Bravo Núñez et al., 2020
SZY2502	Sp		h-, lys4-95,ura4-::kanMX4:GFP::ura4-	This publication
SZY2504	Sp		h-, lys4-95,ura4-::kanMX4:mCherry::ura4-	This publication
SZY2506	Sp		h+, lys4-95,ura4-::kanMX4:GFP::ura4-	This publication
SZY2508	Sp		h+, lys4-95,ura4-::kanMX4:mCherry::ura4-	This publication
SZY2510	Sp		h90, lys4-95,ura4-::kanMX4:GFP::ura4-	This publication
SZY2512	Sp		h90, lys4-95,ura4-::kanMX4:mCherry::ura4-	This publication
SZY2538	Sp		h90, lys1Δ::kanMX4	Bravo Núñez et al., 2020
SZY2556	Sp	GP52	h90, ade6-M375	from Gerry Smith's lab
SZY2559	Sp	GP7596	h-, ura4-D18, his3-D1, leu1-32, arg3-D1	from Gerry Smith's lab
SZY2586	Sk		h90 ura4-::kanMX4::GFP::ura4-	This publication
SZY2589	Sk		h90 ura4-::kanMX4::mCherry::ura4-	This publication
SZY2591	FY28974		h90 ura4-::kanMX4::GFP::ura4-	This publication
SZY2593	FY28974		h90 ura4-::kanMX4::mCherry::ura4-	This publication
SZY2603	FY29033		h90 ura4-::kanMX4::GFP::ura4-	This publication
SZY2605	FY29033		h90 ura4-::kanMX4::mCherry::ura4-	This publication
SZY2607	Sp		h90, lys4-95, ura4-::kanMX4::wtf4+::GFP::ura4-	This publication
SZY2611	Sp		h90, lys4-95, ura4-::kanMX4::wtf4+::mCherry::ura4-	This publication
SZY2636	Sp		h90 ura4-::kanMX4::GFP::ura4-	This publication
SZY2638	Sp		h90 ura4-::kanMX4::mCherry::ura4-	This publication
SZY2669	FY29044		WT h90	F. yeast collection
SZY2673	FY28981		WT h90	F. yeast collection
SZY2674	FY29022		WT h90	F. yeast collection
SZY2778	FY29043		WT h90	F. yeast collection
SZY2785	Sk	GK4	h+ his5::nat	from Gerry Smith's Lab
SZY2786	Sk	GK5	h- his5::nat	from Gerry Smith's Lab
SZY3189	FY29043		h90 ura4-::kanMX4::GFP::ura4-	This publication
SZY3191	FY29043		h90 ura4-::kanMX4::mCherry::ura4-	This publication
SZY3193	FY28981		h90 ura4-::kanMX4::mCherry::ura4-	This publication
SZY3220	FY29022		h90 ura4-::kanMX4::GFP::ura4-	This publication
SZY3222	FY29022		h90 ura4-::kanMX4::mCherry::ura4-	This publication
SZY3224	FY29044		h90 ura4-::kanMX4::GFP::ura4-	This publication
SZY3226	FY29044		h90 ura4-::kanMX4::mCherry::ura4-	This publication
SZY3228	FY28981		h90 ura4-::kanMX4::GFP::ura4-	This publication
SZY3361	Sp		h-, lys4-95,ura4-::kanMX4:GFP::wtf4+::ura4-	This publication
SZY3363	Sp		h+, lys4-95,ura4-::kanMX4:GFP::wtf4+::ura4-	This publication
SZY3365	Sp		h-, lys4-95,ura4-::kanMX4:mCherry::wtf4+::ura4-	This publication
SZY3367	Sp		h+, lys4-95,ura4-::kanMX4:mCherry::wtf4+::ura4-	This publication
SZY3381	Sp		h+, ura4-D18 , his3-D1	This publication
SZY3567	Sp		h-, ura4-D18 , his3-D1	This publication
SZY4351	Sp		h90 ura4-D18	This publication
SZY4353	Sp		h90 ade6∆::hphMX4 lys1Δ::kanMX4	This publication
