## Supplemental File 4 for "Diverse mating phenotypes impact the spread of *wtf* meiotic drivers in *S. pombe*"

### Sheet: Sheet1
plasmids used
plasmid	resistance	marker	notes	reference
pSZB331	Ampicillin	kanMX4	derivative of pFA6 that integrates at ura4, yielding ura-	Bravo Núñez, 2020
pSZB332	Ampicillin	kanMX4	derivative of pFA6 that integrates at ura4, yielding ura-	Bravo Núñez, 2020
pSZB437	Ampicillin	kanMX4	pSZB331 with GFP cloned into the SpeI site	this study
pSZB716	Ampicillin	kanMX4	pSZB332 with Sk wtf4 cloned into the SacI site.	this study
pSZB882	Ampicillin	kanMX4	pSZB332 with mCherry cloned into the SpeI site	this study
pSZB904	Ampicillin	kanMX4	pSZB716 with GFP cloned into the SpeI site.	this study
pSZB909	Ampicillin	kanMX4	pSZB716 with mCherry cloned into the SpeI site.	this study
