## Supplemental File 5 for "Diverse mating phenotypes impact the spread of *wtf* meiotic drivers in *S. pombe*"

### Sheet: Sheet1
Oligos
oligo	sequence
686	AATATAGGAGCTC TAT AAT AGA TCA CAA AGG AAA ACT CGC CGC AG
688	AATATAGGAGCTC GGAAAGCTAAGTTGGGGTGAATAAAAAGGGC
3178	CTATATACGATCAAAATCGCCTCTC
3179	AGCTGTATGTATTATGAGTGATGC
